# Single-cell RNA sequencing reveals time- and sex-specific responses of spinal cord microglia to peripheral nerve injury and links ApoE to neuropathic pain

**DOI:** 10.1101/2020.12.09.418541

**Authors:** Shannon Tansley, Sonali Uttam, Alba Ureña Guzmán, Moein Yaqubi, Alain Pacis, Marc Parisien, Oded Rabau, Lisbet Haglund, Jean Ouellet, Carlo Santaguida, Jiannis Ragoussis, Ji Zhang, Michael W Salter, Luda Diatchenko, Luke M. Healy, Jeffrey S. Mogil, Arkady Khoutorsky

## Abstract

Activation of microglia in the spinal cord following peripheral nerve injury is critical for the development of long-lasting pain hypersensitivity. However, it remains unknown whether distinct microglia subpopulations or states contribute to different stages of pain development and maintenance. We show, using single-cell RNA-sequencing, that nerve injury induces the generation of a male-specific inflammatory microglia subtype, and demonstrate increased proliferation of microglia in males as compared to females. We also show time- and sex-specific transcriptional changes in different microglial subpopulations following injury. Apolipoprotein E (*Apoe*) is the top upregulated gene in microglia at chronic time points after nerve injury in mice and polymorphisms in the *APOE* gene in humans are associated with chronic pain. Single-cell analysis of human spinal cord microglia reveals a subpopulation with a disease-related transcriptional signature. Our data provide a detailed analysis of transcriptional states of mouse and human spinal cord microglia, and identify a previously unrecognized role for ApoE in neuropathic pain.
