## Supplementary Table 1 for "Single-cell RNA sequencing reveals time- and sex-specific responses of spinal cord microglia to peripheral nerve injury and links ApoE to neuropathic pain"

### Sheet: Unique markers
gene	cluster	avg_logFC	p_val	p_val_adj
Gm3336	4	0.77075	<2.22E-308	<2.22E-308
Fbxl18	4	0.525192	<2.22E-308	<2.22E-308
Spp1	5	1.85695	<2.22E-308	<2.22E-308
Lgals3	5	1.14191	<2.22E-308	<2.22E-308
Lilrb4a	5	0.798569	<2.22E-308	<2.22E-308
Cybb	5	0.768078	<2.22E-308	<2.22E-308
Axl	5	0.663794	<2.22E-308	<2.22E-308
Crip1	5	0.627661	<2.22E-308	<2.22E-308
Cst7	5	0.61534	<2.22E-308	<2.22E-308
Rab7b	5	0.610644	<2.22E-308	<2.22E-308
Fabp5	5	0.563994	<2.22E-308	<2.22E-308
Il1rn	5	0.519446	<2.22E-308	<2.22E-308
Ank	5	0.500583	<2.22E-308	<2.22E-308
Ifit3	6	1.70275	<2.22E-308	<2.22E-308
Irf7	6	1.1519	<2.22E-308	<2.22E-308
Ifit2	6	1.11162	<2.22E-308	<2.22E-308
Rtp4	6	1.00196	<2.22E-308	<2.22E-308
Rsad2	6	0.946916	<2.22E-308	<2.22E-308
Slfn5	6	0.933862	<2.22E-308	<2.22E-308
Oasl2	6	0.925313	<2.22E-308	<2.22E-308
Usp18	6	0.904784	<2.22E-308	<2.22E-308
Ifit1	6	0.896967	<2.22E-308	<2.22E-308
Mx1	6	0.879699	<2.22E-308	<2.22E-308
Ccl5	6	0.853855	<2.22E-308	<2.22E-308
Pyhin1	6	0.821903	<2.22E-308	<2.22E-308
Ifit3b	6	0.750081	<2.22E-308	<2.22E-308
Irgm1	6	0.684669	<2.22E-308	<2.22E-308
Herc6	6	0.593091	<2.22E-308	<2.22E-308
Zbp1	6	0.58002	<2.22E-308	<2.22E-308
Ifih1	6	0.56276	<2.22E-308	<2.22E-308
Stat2	6	0.517566	<2.22E-308	<2.22E-308
Ddx58	6	0.517139	<2.22E-308	<2.22E-308
Ly6a	6	0.515395	<2.22E-308	<2.22E-308
Mki67	7	2.34262	<2.22E-308	<2.22E-308
Top2a	7	2.3304	<2.22E-308	<2.22E-308
Cenpf	7	2.00275	<2.22E-308	<2.22E-308
Ube2c	7	1.81219	<2.22E-308	<2.22E-308
Hist1h2ap	7	1.7194	<2.22E-308	<2.22E-308
Prc1	7	1.63305	<2.22E-308	<2.22E-308
Smc4	7	1.57353	<2.22E-308	<2.22E-308
Birc5	7	1.54209	<2.22E-308	<2.22E-308
Hmmr	7	1.51993	<2.22E-308	<2.22E-308
Cenpe	7	1.51485	<2.22E-308	<2.22E-308
Smc2	7	1.48081	<2.22E-308	<2.22E-308
Cenpa	7	1.46838	<2.22E-308	<2.22E-308
Cdk1	7	1.41073	<2.22E-308	<2.22E-308
Tpx2	7	1.3983	<2.22E-308	<2.22E-308
Cdca8	7	1.33595	<2.22E-308	<2.22E-308
Pbk	7	1.24374	<2.22E-308	<2.22E-308
Ccnb1	7	1.22738	<2.22E-308	<2.22E-308
Cks1b	7	1.22539	<2.22E-308	<2.22E-308
Nusap1	7	1.19977	<2.22E-308	<2.22E-308
2810417H13Rik	7	1.19945	<2.22E-308	<2.22E-308
Racgap1	7	1.18456	<2.22E-308	<2.22E-308
Hist1h2ae	7	1.14863	<2.22E-308	<2.22E-308
Ccnb2	7	1.14368	<2.22E-308	<2.22E-308
Cdc20	7	1.14299	<2.22E-308	<2.22E-308
Cdca3	7	1.13728	<2.22E-308	<2.22E-308
Casc5	7	1.13558	<2.22E-308	<2.22E-308
Ezh2	7	1.07552	<2.22E-308	<2.22E-308
Kif11	7	1.06259	<2.22E-308	<2.22E-308
Kif20b	7	1.03186	<2.22E-308	<2.22E-308
Kif23	7	1.02788	<2.22E-308	<2.22E-308
Aspm	7	1.02142	<2.22E-308	<2.22E-308
Ccna2	7	1.00375	<2.22E-308	<2.22E-308
Incenp	7	1.00292	<2.22E-308	<2.22E-308
Hist1h1b	7	0.992679	<2.22E-308	<2.22E-308
Mis18bp1	7	0.905195	<2.22E-308	<2.22E-308
Cit	7	0.861427	<2.22E-308	<2.22E-308
Atad2	7	0.860187	<2.22E-308	<2.22E-308
Cdkn2c	7	0.844632	<2.22E-308	<2.22E-308
Rangap1	7	0.841451	<2.22E-308	<2.22E-308
Knstrn	7	0.83957	<2.22E-308	<2.22E-308
Sgol2a	7	0.828355	<2.22E-308	<2.22E-308
Cdkn2d	7	0.818973	<2.22E-308	<2.22E-308
Esco2	7	0.817967	<2.22E-308	<2.22E-308
Plk1	7	0.808826	<2.22E-308	<2.22E-308
Ccdc34	7	0.805715	<2.22E-308	<2.22E-308
Cdca2	7	0.800784	<2.22E-308	<2.22E-308
Tacc3	7	0.798192	<2.22E-308	<2.22E-308
Rrm1	7	0.794583	<2.22E-308	<2.22E-308
Kpna2	7	0.79453	<2.22E-308	<2.22E-308
Aurka	7	0.792798	<2.22E-308	<2.22E-308
Aurkb	7	0.791262	<2.22E-308	<2.22E-308
Dlgap5	7	0.791186	<2.22E-308	<2.22E-308
Bub1b	7	0.789335	<2.22E-308	<2.22E-308
Anln	7	0.78497	<2.22E-308	<2.22E-308
Spc24	7	0.779218	<2.22E-308	<2.22E-308
Tk1	7	0.779029	<2.22E-308	<2.22E-308
Nuf2	7	0.771365	<2.22E-308	<2.22E-308
Rrm2	7	0.770461	<2.22E-308	<2.22E-308
Fam64a	7	0.770396	<2.22E-308	<2.22E-308
Kif15	7	0.757116	<2.22E-308	<2.22E-308
Ndc80	7	0.737261	<2.22E-308	<2.22E-308
Diaph3	7	0.73636	<2.22E-308	<2.22E-308
Cbx5	7	0.72351	<2.22E-308	<2.22E-308
Kif22	7	0.708527	<2.22E-308	<2.22E-308
Fbxo5	7	0.697472	<2.22E-308	<2.22E-308
Kif4	7	0.692212	<2.22E-308	<2.22E-308
Shcbp1	7	0.682422	<2.22E-308	<2.22E-308
Bub1	7	0.671151	<2.22E-308	<2.22E-308
Ncapd2	7	0.66545	<2.22E-308	<2.22E-308
Reep4	7	0.657914	<2.22E-308	<2.22E-308
Ect2	7	0.655624	<2.22E-308	<2.22E-308
Dbf4	7	0.653771	<2.22E-308	<2.22E-308
Cep55	7	0.648312	<2.22E-308	<2.22E-308
Cdkn3	7	0.636501	<2.22E-308	<2.22E-308
Rad51ap1	7	0.634974	<2.22E-308	<2.22E-308
Ccnf	7	0.628414	<2.22E-308	<2.22E-308
Usp1	7	0.627511	<2.22E-308	<2.22E-308
Ckap2	7	0.624974	<2.22E-308	<2.22E-308
Ncapg	7	0.619715	<2.22E-308	<2.22E-308
Spc25	7	0.616687	<2.22E-308	<2.22E-308
Clspn	7	0.615767	<2.22E-308	<2.22E-308
Hirip3	7	0.599833	<2.22E-308	<2.22E-308
Kif2c	7	0.5935	<2.22E-308	<2.22E-308
Prr11	7	0.581077	<2.22E-308	<2.22E-308
Plk4	7	0.571494	<2.22E-308	<2.22E-308
Tyms	7	0.566442	<2.22E-308	<2.22E-308
Asf1b	7	0.562007	<2.22E-308	<2.22E-308
G2e3	7	0.561575	<2.22E-308	<2.22E-308
Lockd	7	0.561063	<2.22E-308	<2.22E-308
Melk	7	0.55989	<2.22E-308	<2.22E-308
Kif20a	7	0.533846	<2.22E-308	<2.22E-308
C330027C09Rik	7	0.527178	<2.22E-308	<2.22E-308
Arhgap11a	7	0.51622	<2.22E-308	<2.22E-308
Ncapd3	7	0.512485	<2.22E-308	<2.22E-308
Ncaph	7	0.506039	<2.22E-308	<2.22E-308
Nde1	7	0.504104	<2.22E-308	<2.22E-308
Mcm6	8	0.962974	<2.22E-308	<2.22E-308
Hells	8	0.803071	<2.22E-308	<2.22E-308
Mcm2	8	0.647287	<2.22E-308	<2.22E-308
Mcm4	8	0.593005	<2.22E-308	<2.22E-308
E2f1	8	0.551197	<2.22E-308	<2.22E-308
Rpa2	8	0.516829	<2.22E-308	<2.22E-308
Cldn5	10	2.04457	<2.22E-308	<2.22E-308
Ly6c1	10	1.85492	<2.22E-308	<2.22E-308
Itm2a	10	1.85458	<2.22E-308	<2.22E-308
Flt1	10	1.57433	<2.22E-308	<2.22E-308
Spock2	10	1.27473	<2.22E-308	<2.22E-308
Ptn	10	1.26198	<2.22E-308	<2.22E-308
Slco1a4	10	1.2598	<2.22E-308	<2.22E-308
Pglyrp1	10	0.901166	<2.22E-308	<2.22E-308
Pltp	10	1.26527	6.73056e-289	1.88442e-284
Ramp2	10	0.900887	3.20338e-255	8.96882e-251
Slc9a3r2	10	0.6784	1.61462e-184	4.52062e-180
Crip2	10	0.656124	1.41271e-174	3.95531e-170
Ablim1	10	0.588477	5.08009e-72	1.42232e-67
Sptbn1	10	1.02973	4.05359e-71	1.13492e-66
Id3	10	0.946882	1.70491e-54	4.7734e-50
H2-Eb1	11	3.17564	<2.22E-308	<2.22E-308
H2-Aa	11	3.08549	<2.22E-308	<2.22E-308
Pf4	11	2.47762	<2.22E-308	<2.22E-308
Mrc1	11	2.04794	<2.22E-308	<2.22E-308
Wfdc17	11	2.00255	<2.22E-308	<2.22E-308
Dab2	11	1.86878	<2.22E-308	<2.22E-308
S100a6	11	1.78935	<2.22E-308	<2.22E-308
Ms4a7	11	1.60615	<2.22E-308	<2.22E-308
Mgl2	11	1.36367	<2.22E-308	<2.22E-308
Clec12a	11	1.28063	<2.22E-308	<2.22E-308
F13a1	11	1.19631	<2.22E-308	<2.22E-308
Cd36	11	1.06946	<2.22E-308	<2.22E-308
Ifi203	11	1.01646	<2.22E-308	<2.22E-308
Hp	11	0.987564	<2.22E-308	<2.22E-308
Pla2g7	11	0.986666	<2.22E-308	<2.22E-308
Cd163	11	0.966741	<2.22E-308	<2.22E-308
Anxa1	11	0.941179	<2.22E-308	<2.22E-308
Bmp2	11	0.921967	<2.22E-308	<2.22E-308
Ccl24	11	0.897712	<2.22E-308	<2.22E-308
Ccr2	11	0.892007	<2.22E-308	<2.22E-308
Cxcl1	11	0.795384	<2.22E-308	<2.22E-308
Ifitm6	11	0.790926	<2.22E-308	<2.22E-308
Mndal	11	0.756807	<2.22E-308	<2.22E-308
Cbr2	11	0.746287	<2.22E-308	<2.22E-308
Ahnak	11	0.741238	<2.22E-308	<2.22E-308
Cd93	11	0.707042	<2.22E-308	<2.22E-308
Gm6377	11	0.706873	<2.22E-308	<2.22E-308
Lilra5	11	0.693253	<2.22E-308	<2.22E-308
Clec4a1	11	0.687215	<2.22E-308	<2.22E-308
Stap1	11	0.668253	<2.22E-308	<2.22E-308
Clec4n	11	0.659675	<2.22E-308	<2.22E-308
Clec10a	11	0.656204	<2.22E-308	<2.22E-308
St8sia4	11	0.655228	<2.22E-308	<2.22E-308
Cxcr4	11	0.653994	<2.22E-308	<2.22E-308
Metrnl	11	0.651727	<2.22E-308	<2.22E-308
Trps1	11	0.580088	<2.22E-308	<2.22E-308
Mgst1	11	0.57417	<2.22E-308	<2.22E-308
Dse	11	0.569141	<2.22E-308	<2.22E-308
Plbd1	11	0.560881	<2.22E-308	<2.22E-308
Egfl7	11	0.524454	<2.22E-308	<2.22E-308
Cp	11	0.514735	<2.22E-308	<2.22E-308
Serpinb6a	11	0.513414	<2.22E-308	<2.22E-308
Adam33	11	0.500703	<2.22E-308	<2.22E-308
Cd38	11	0.500628	<2.22E-308	<2.22E-308
Cytip	11	0.662129	2.1121e-287	5.91347e-283
Ccr1	11	0.524505	7.5359e-210	2.1099e-205
Anxa2	11	0.614225	1.84087e-180	5.15408e-176
S100a11	11	1.45667	1.56158e-177	4.3721e-173
Adgre5	11	0.529491	5.93947e-135	1.66293e-130
Msrb1	11	1.0184	1.28051e-72	3.58517e-68
Gsr	11	0.59606	4.60131e-40	1.28828e-35
Thbs1	11	0.661867	4.72475e-38	1.32284e-33
