## Supplementary Table 5 for "Single-cell RNA sequencing reveals time- and sex-specific responses of spinal cord microglia to peripheral nerve injury and links ApoE to neuropathic pain"

### Sheet: Supp.T4
MOUSE DATA - Fisher test										DAM, IRM and ATM gene lists were downloaded from (Hammond et al., 2019) (Table S2).
Cluster	Transcriptional signature	Males DEGs			Females DEGs					Disease associated Microglia (DAM)	Injury Responsive Microglia (IRM)	Axon Tract Microglia (ATM)
		3 days post-SIN	14 days post-SIN	5 months post-SIN	3 days post-SIN	14 days post-SIN	5 months post-SIN				Injury Responsive Microglia
1	DAM	0.00269623	8.14234e-05	0.00176103	0.00167489	0.00407625	0.375047			Itgax	Apoe	Spp1
	IRM	1.38868e-14	4.41622e-05	1.09038e-31	0.00169941	1.55586e-05	0.56295			Cst7	Ifi27l2a	Gpnmb
	ATM	0.107225	0.0333644	0.0199199	0.064372	0.00650717	0.426716			Fam20c	Ifitm3	Igf1
2	DAM	0.0330778	4.80801e-05	0.0608342	0.012841	0.181926	0.0159492			Ccl4	Ccl12	Lgals3
	IRM	2.54357e-06	0.00551863	9.2549e-33	0.00100088	0.00450122	0.0661656			Csf1	Ccl4	Cd9
	ATM	0.00928077	0.0860192	0.0901857	1	0.2115	0.00344309			5430435G22Rik	Lgals3bp	Fabp5
3	DAM	0.109692	0.0191573	0.0519278	0.00504923	0.000635086	0.229374			Ccl3	Cst7	Lpl
	IRM	4.49772e-21	0.0782161	3.65963e-20	0.00180626	2.48089e-07	0.672381			Clec7a	Cd52	Syngr1
	ATM	0.769695	0.14786	0.0775854	0.71377	0.0116828	0.290888			Baiap2l2	Bst2	Pld3
4	DAM	1	0.000584713	0.0314828	0.103832	2.88491e-06	0.13986			Lpl	H2-D1	Ctsl
	IRM	9.6455e-12	3.55295e-06	8.77077e-33	0.136235	2.68995e-05	0.23305			Ank	Lpl	Lgals1
	ATM	1	0.0109766	0.0528584	0.388639	0.000265466	0.16333			Cox6a2	Ccl3	Lilrb4a
5	DAM	1	0.00495018	0.000678679	1	0.000363482	0.420679			Spp1	Ifit3	Ccl9
	IRM	7.80162e-07	2.33543e-05	2.59514e-18	0.43248	2.41799e-05	0.243966			Axl	Isg15	Anxa5
	ATM	1	0.0484908	0.00867464	1	0.0632652	0.0254613			Igf1	Ifi204	Gm1673
6	DAM	1	8.05259e-06	0.00599899	0.365001	5.46679e-06	0.177488			Psat1	H2-K1	Csf1
	IRM	5.13584e-24	3.59378e-27	2.79261e-26	0.0431897	6.44498e-08	0.0041048			Capg	Irf7	Cd63
	ATM	0.626961	0.0115412	0.00951794	0.41571	0.0170965	0.206448			Lyz2	Cxcl10	Gm10116
7	DAM	2.95166e-06			0.000355497	1	1			Apoe	Oasl2	Anxa2
	IRM	1.71157e-31			8.81892e-08	0.0186599	1			Lgi2	Rtp4	Apoe
	ATM	0.0142531			0.00593061	1	1			Nceh1	Ccl5	Lag3
8	DAM	0.00157761	2.18897e-06	0.111023	0.0026669	1	0.0259825			H2-D1	B2m	Ctsb
	IRM	7.31192e-18	1.46081e-18	5.23248e-13	0.00661222	0.0207855	0.0452449			Cd83	Lyz2	S100a1
	ATM	1	0.238025	0.00782491	0.00546545	1	0.0306698			Fxyd5	Rps28	Ccl6
9	DAM	0.0245535								Apbb2	Rps29	Fabp3
	IRM	5.84733e-68								Dpp7	Rpl41	Lyz2
	ATM	1								Ifi27l2b	Ctsb	Gpx3
										Cd63-ps	Spp1	Plin2
										Mif	Ch25h	Cstb
										Cadm1	Gm10076	Plaur
										Ccl6	Slfn2	Folr2
										Sulf2	H2-Q7	Aplp2
										Cd52	Zfos1	Ftl1
										Cd63	Tspo	Vat1
										Kcnj2	Stat1	Gng12
										Myo1e	Cd72	Mif
										Scpep1	Rpl32	Pkm
										Ramp1	Rpl10a	Hpse
										Aplp2	Rpl37a	Fam20c
										Rps24-ps3	Usp18	Ldha
										Lgals3bp	Ccl2	Atp6v0d2
										Cd34	Rpl38	Tmem106a
										Slamf9	Axl	Gpr137b
										H2-K1	Cd63	Apoc1
										Crlf2	Tor3a	Tpi1
										Ftl1	Rps19	Ctsz
										Gnas	Rpl36	Lamp1
										AL928935.1	Phf11b	Ccl3
										Bcl2a1b	Rpl35	Ifitm2
										Gm6030	Rpl39	Sepw1
										Cd9	Rpl23	Slpi
										Ctsb	Mif	Adssl1
										Cd74	Rps16	Cd68
										Serpine2	Oas1a	Aig1
										Cxcl16	Uba52	Ybx1
										Gm16247	Ifit2	Dpp7
										Gusb	Zbp1	Slc16a3
										Echs1	Rps26	Ctsa
										Pld3	Rsad2	Bnip3
										Gm7331	Cd83	Npc2
										Gm7363	Gm4951	Pgk1
										Gm5239	Rpl37	Sepp1
										Rpl36a-ps1	Trim30a	Timp2
										Ctsz	Rps18	Sh3bgrl
										Syngr1	Sp100	Eno1b
										Scd2	Rps20	Itgax
										Npc2	Ly6e	Crip1
										Gm5805	Rps24	Creg1
										Gm10136	Fau	Psmb6
										Gm9493	Fcgr4	Gatm
										Gm15772	Rps12	Aprt
										Sdc3	Ly6a	X0610012G03Rik
										Gm10186	Parp14	Uap1l1
										Tyrobp	Rpl19	Gnas
										Mir682	Rps15a	Chchd10
										Naglu	Rps27a	Ank
										Gm13192	Ifit1	Plek
										Mt1	Rpl24	Uba52
										Rpl23	Grn	Npl
										Gm10443	Rpsa	Ctsd
										Ssr4	Rps27rt	Atp1a1
										Gm13826	Npc2	Eno1
										Atp6v0c	Gm9843	Dab2
										Gm10279	Rps27	Ramp1
										Gm5963	Xaf1	Clta
										Fth1	Rpl12	Wbp5
										Gm5244	Rpl26	Gpi1
										Hif1a	Rps2	Cyba
											Wdr89	Vps29
											Rpl28	Edem1
											Rps21	Emp3
											Ccl6	Cd28
											Rpl35a	C3ar1
											Rplp2	Gusb
											Rpl22l1	Dtnbp1
											Gm2000	Glmp
											Rps11	Spcs2
											Rpl36a	Fabp3.ps1
											Cxcl13	Gabarap
											Apoc1	Bri3
											H2-Q4	Akr1a1
											Sdc3	Alas1
											Fth1	Lmo2
											Rpl29	Degs1
											Ftl1
											Ctsl
											Rps5
											Rpl31
											Rps25
											Stat2
											Rps8
											Rps15
											Rpl27a
											Rps10
											Rpl34
											Gnas
											AI607873
											Rps14
											Mnda
											Rplp0
											Cxcl16
											Ctsz
											Rps13
											Rpl18a
											Rps23
											Rpl9
											Mx1
											Rpl21
											Pyhin1
											Rpl17
											Rpl22
											Rps7
											Psme1
											Tpt1
											Rpl15
											Phf11d
											Gm4955
											Rpl27
											Rps6
											Rpl7a
											Fgl2
											Ms4a4c
											Rps17
											Rpl13a
											Gapdh
											Rpl6
											Gnb2l1
											Sepw1
											Ifit3b
											Rpl30
											Rpl13
											Rpl23a
											Rpl18
											Tap1
