## Supplementary Table 6 for "Single-cell RNA sequencing reveals time- and sex-specific responses of spinal cord microglia to peripheral nerve injury and links ApoE to neuropathic pain"

### Sheet: acute pain, epsilon-2
field	type	sex	model	rs429358	rs7412	haplo	beta	se	score	pval	OR.lo	OR	OR.hi	nb_cases	nb_ctrls	freq	freq_ctrl	freq_case	w	order	beta.lo	beta.hi	pch	siz	clr
headaches	acute	MF	additive	T	T	e2	0.0756417	0.15499	0.488043	0.625519	0.796014	1.07858	1.46144	40726	154299	0.0807149	0.0806162	0.0810887	41.6289	1	-0.228138	0.379421	19	1	#B3CDE3
facial	acute	MF	additive	T	T	e2	-0.0124007	0.0577829	-0.214608	0.830073	0.881919	0.987676	1.10611	3652	154299	0.0806041	0.0806162	0.0800931	299.503	2	-0.125655	0.100854	19	1	#B3CDE3
neck/shoul	acute	MF	additive	T	T	e2	0.0777353	0.136391	0.569946	0.568715	0.827298	1.08084	1.41208	26856	154299	0.0807126	0.0806162	0.0812668	53.7565	3	-0.18959	0.345061	19	1	#FBB4AE
stom/abdo	acute	MF	additive	T	T	e2	0.109844	0.105901	1.03723	0.299628	0.906901	1.1161	1.37356	14027	154299	0.080754	0.0806162	0.0822699	89.1666	4	-0.0977218	0.317409	19	1	#B3CDE3
back	acute	MF	additive	T	T	e2	0.167688	0.142472	1.17699	0.239201	0.89444	1.18257	1.56351	30400	154299	0.0808369	0.0806162	0.0819572	49.265	5	-0.111558	0.446934	19	1	#FBB4AE
hip	acute	MF	additive	T	T	e2	-0.0663938	0.0893299	-0.743242	0.457335	0.785464	0.935762	1.11482	9366	154299	0.0805334	0.0806162	0.0791693	125.316	6	-0.24148	0.108693	19	1	#FBB4AE
knee	acute	MF	additive	T	T	e2	0.0206176	0.115511	0.178491	0.858338	0.814009	1.02083	1.2802	17240	154299	0.0806318	0.0806162	0.0807715	74.9472	7	-0.205783	0.247019	19	1	#FBB4AE
widespread	acute	MF	additive	T	T	e2	0.00440599	0.0304857	0.144527	0.885085	0.946158	1.00442	1.06626	983	154299	0.0806211	0.0806162	0.0813835	1075.99	8	-0.0553459	0.0641579	19	1	#B3CDE3
neur	acute	MF	additive	T	T	e2	0.0186787	0.0574215	0.325291	0.744961	0.910403	1.01885	1.14022	NA	NA	NA	NA	NA	NA	9	-0.0938675	0.131225	18	1.5	#FBB4AE
!neur	acute	MF	additive	T	T	e2	0.00927446	0.0257659	0.35995	0.718884	0.959611	1.00932	1.0616	NA	NA	NA	NA	NA	NA	10	-0.0412268	0.0597757	18	1.5	#B3CDE3
meta	acute	MF	additive	T	T	e2	0.0108506	0.0235078	0.461575	0.644386	0.965389	1.01091	1.05858	NA	NA	NA	NA	NA	NA	11	-0.0352247	0.0569259	18	1.5	white
fAZ	acute	MF	additive	T	T	e2	-0.0845849	0.0161186	-5.24765	1.54054e-07	0.890317	0.918894	0.948387	439	384039	0.0810851	0.08114	0.0330296	NA	12	-0.116177	-0.0529924	17	1	white

### Sheet: acute pain, epsilon-4
field	type	sex	model	rs429358	rs7412	haplo	beta	se	score	pval	OR.lo	OR	OR.hi	nb_cases	nb_ctrls	freq	freq_ctrl	freq_case	w	order	beta.lo	beta.hi	pch	siz	clr
headaches	acute	MF	additive	C	C	e4	0.0303572	0.207174	0.14653	0.883503	0.686805	1.03082	1.54716	40726	154299	0.157233	0.157075	0.157831	23.2985	1	-0.375705	0.436419	19	1	#B3CDE3
facial	acute	MF	additive	C	C	e4	-0.0217552	0.0770929	-0.282194	0.777795	0.841258	0.97848	1.13808	3652	154299	0.157049	0.157075	0.155942	168.256	2	-0.172857	0.129347	19	1	#B3CDE3
neck/shoul	acute	MF	additive	C	C	e4	-0.142425	0.182079	-0.782211	0.43409	0.606955	0.867253	1.23918	26856	154299	0.156926	0.157075	0.156073	30.1633	3	-0.4993	0.214451	19	1	#FBB4AE
stom/abdo	acute	MF	additive	C	C	e4	0.0536382	0.141387	0.379372	0.704412	0.799731	1.0551	1.39202	14027	154299	0.157177	0.157075	0.158302	50.0244	4	-0.22348	0.330756	19	1	#B3CDE3
back	acute	MF	additive	C	C	e4	-0.0408353	0.190123	-0.214783	0.829936	0.661347	0.959987	1.39348	30400	154299	0.157056	0.157075	0.156957	27.6649	5	-0.413477	0.331806	19	1	#FBB4AE
hip	acute	MF	additive	C	C	e4	-0.0617115	0.119169	-0.517848	0.604564	0.744321	0.940154	1.18751	9366	154299	0.156982	0.157075	0.155456	70.416	6	-0.295283	0.17186	19	1	#FBB4AE
knee	acute	MF	additive	C	C	e4	0.0408433	0.154473	0.264404	0.791469	0.769569	1.04169	1.41003	17240	154299	0.157145	0.157075	0.157773	41.9076	7	-0.261924	0.343611	19	1	#FBB4AE
widespread	acute	MF	additive	C	C	e4	-0.0699365	0.0407155	-1.71769	0.0858532	0.860933	0.932453	1.00991	983	154299	0.156985	0.157075	0.14293	603.228	8	-0.149739	0.00986576	19	1	#B3CDE3
neur	acute	MF	additive	C	C	e4	-0.0473667	0.0766623	-0.617862	0.536666	0.820678	0.953738	1.10837	NA	NA	NA	NA	NA	NA	9	-0.197625	0.102891	18	1.5	#FBB4AE
!neur	acute	MF	additive	C	C	e4	-0.0502572	0.034405	-1.46075	0.144083	0.888971	0.950985	1.01732	NA	NA	NA	NA	NA	NA	10	-0.117691	0.0171766	18	1.5	#B3CDE3
meta	acute	MF	additive	C	C	e4	-0.0497726	0.0313889	-1.58568	0.112813	0.894675	0.951446	1.01182	NA	NA	NA	NA	NA	NA	11	-0.111295	0.0117496	18	1.5	white
fAZ	acute	MF	additive	C	C	e4	0.408791	0.0213698	19.1294	1.43854e-81	1.44326	1.505	1.56937	439	384039	0.156234	0.155969	0.387244	NA	12	0.366906	0.450676	17	1	white

### Sheet: chronic pain, epsilon-2
field	type	sex	model	rs429358	rs7412	haplo	beta	se	score	pval	OR.lo	OR	OR.hi	nb_cases	nb_ctrls	freq	freq_ctrl	freq_case	w	order	beta.lo	beta.hi	pch	siz	clr
headaches	chronic	MF	additive	T	T	e2	0.243051	0.146181	1.66267	0.096378	0.957467	1.27513	1.69819	34210	154299	0.0810227	0.0806162	0.0828559	46.7972	1	-0.0434636	0.529565	19	1	#B3CDE3
facial	chronic	MF	additive	T	T	e2	-0.0425994	0.0548418	-0.776768	0.437295	0.860631	0.958295	1.06704	3287	154299	0.0805624	0.0806162	0.0780347	332.489	2	-0.150089	0.0648905	19	1	#B3CDE3
neck/shoul	chronic	MF	additive	T	T	e2	0.0907147	0.172223	0.526729	0.598382	0.781264	1.09496	1.5346	60052	154299	0.0807107	0.0806162	0.0809535	33.7147	3	-0.246842	0.428271	19	1	#FBB4AE
stom/abdo	chronic	MF	additive	T	T	e2	0.0939527	0.116222	0.80839	0.418866	0.874728	1.09851	1.37954	17667	154299	0.0807253	0.0806162	0.0816777	74.0328	4	-0.133842	0.321748	19	1	#B3CDE3
back	chronic	MF	additive	T	T	e2	0.537519	0.177011	3.03664	0.00239233	1.20995	1.71176	2.42168	66563	154299	0.0813876	0.0806162	0.0831756	31.9152	5	0.190577	0.884461	19	1	#FBB4AE
hip	chronic	MF	additive	T	T	e2	0.274782	0.146197	1.87953	0.0601721	0.988304	1.31624	1.753	33489	154299	0.0809903	0.0806162	0.0827137	46.7866	6	-0.0117644	0.561329	19	1	#FBB4AE
knee	chronic	MF	additive	T	T	e2	0.38872	0.175033	2.22084	0.0263621	1.04671	1.47509	2.07879	64239	154299	0.0811617	0.0806162	0.082472	32.6406	7	0.0456551	0.731786	19	1	#FBB4AE
widespread	chronic	MF	additive	T	T	e2	-0.0286328	0.0665367	-0.430332	0.666954	0.852958	0.971773	1.10714	4944	154299	0.0805718	0.0806162	0.0791869	225.88	8	-0.159045	0.101779	19	1	#B3CDE3
neur	chronic	MF	additive	T	T	e2	0.315446	0.0830291	3.79922	0.000145153	1.16499	1.37087	1.61314	NA	NA	NA	NA	NA	NA	9	0.152709	0.478183	18	1.5	#FBB4AE
!neur	chronic	MF	additive	T	T	e2	-0.00338889	0.0383709	-0.0883193	0.929623	0.924414	0.996617	1.07446	NA	NA	NA	NA	NA	NA	10	-0.0785958	0.071818	18	1.5	#B3CDE3
meta	chronic	MF	additive	T	T	e2	0.0527214	0.0348312	1.51362	0.130121	0.984572	1.05414	1.12861	NA	NA	NA	NA	NA	NA	11	-0.0155478	0.120991	18	1.5	white
fAZ	chronic	MF	additive	T	T	e2	-0.0845849	0.0161186	-5.24765	1.54054e-07	0.890317	0.918894	0.948387	439	384039	0.0810851	0.08114	0.0330296	NA	12	-0.116177	-0.0529924	17	1	white

### Sheet: chronic pain, epsilon-4
field	type	sex	model	rs429358	rs7412	haplo	beta	se	score	pval	OR.lo	OR	OR.hi	nb_cases	nb_ctrls	freq	freq_ctrl	freq_case	w	order	beta.lo	beta.hi	pch	siz	clr
headaches	chronic	MF	additive	C	C	e4	-0.573378	0.194187	-2.95271	0.00314996	0.385203	0.563618	0.82467	34210	154299	0.156343	0.157075	0.15304	26.5192	1	-0.953985	-0.192772	19	1	#B3CDE3
facial	chronic	MF	additive	C	C	e4	-0.00644215	0.0732531	-0.0879437	0.929921	0.860692	0.993579	1.14698	3287	154299	0.15707	0.157075	0.15683	186.358	2	-0.150018	0.137134	19	1	#B3CDE3
neck/shoul	chronic	MF	additive	C	C	e4	0.114955	0.230201	0.49937	0.617519	0.714453	1.12182	1.76147	60052	154299	0.157211	0.157075	0.157561	18.8706	3	-0.336238	0.566149	19	1	#FBB4AE
stom/abdo	chronic	MF	additive	C	C	e4	-0.294804	0.155128	-1.90039	0.0573813	0.549441	0.744678	1.00929	17667	154299	0.156697	0.157075	0.153393	41.5548	4	-0.598854	0.0092464	19	1	#B3CDE3
back	chronic	MF	additive	C	C	e4	-1.19882	0.234229	-5.11817	3.0851e-07	0.190536	0.301548	0.47724	66563	154299	0.155198	0.157075	0.150847	18.2271	5	-1.65791	-0.739736	19	1	#FBB4AE
hip	chronic	MF	additive	C	C	e4	-0.276157	0.194627	-1.4189	0.155928	0.51808	0.758694	1.11106	33489	154299	0.156565	0.157075	0.154215	26.3993	6	-0.657626	0.105313	19	1	#FBB4AE
knee	chronic	MF	additive	C	C	e4	-0.498345	0.23253	-2.14314	0.0321016	0.385157	0.607536	0.958308	64239	154299	0.156242	0.157075	0.154242	18.4945	7	-0.954103	-0.0425863	19	1	#FBB4AE
widespread	chronic	MF	additive	C	C	e4	0.029482	0.0887627	0.332144	0.739781	0.865461	1.02992	1.22563	4944	154299	0.157096	0.157075	0.157767	126.923	8	-0.144493	0.203457	19	1	#B3CDE3
neur	chronic	MF	additive	C	C	e4	-0.441373	0.110437	-3.9966	6.42598e-05	0.517974	0.643153	0.798583	NA	NA	NA	NA	NA	NA	9	-0.65783	-0.224916	18	1.5	#FBB4AE
!neur	chronic	MF	additive	C	C	e4	-0.065332	0.0512077	-1.27582	0.202018	0.847301	0.936756	1.03566	NA	NA	NA	NA	NA	NA	10	-0.165699	0.0350352	18	1.5	#B3CDE3
meta	chronic	MF	additive	C	C	e4	-0.131874	0.0464566	-2.83866	0.00453034	0.800171	0.876451	0.960002	NA	NA	NA	NA	NA	NA	11	-0.222929	-0.0408196	18	1.5	white
fAZ	chronic	MF	additive	C	C	e4	0.408791	0.0213698	19.1294	1.43854e-81	1.44326	1.505	1.56937	439	384039	0.156234	0.155969	0.387244	NA	12	0.366906	0.450676	17	1	white

### Sheet: epidemiological OR
pheno1	pheno2_site	pheno2_type	beta	se	OR	stat	pval	padj
AD	knee	chronic	0.423806	0.128486	1.52777	3.29847	0.000972131	0.0121427
AD	neck/shoulder	chronic	0.416355	0.135228	1.51642	3.07891	0.00207762	0.0121427
AD	hip	chronic	0.47393	0.155309	1.6063	3.05153	0.00227675	0.0121427
AD	back	chronic	0.380806	0.131835	1.46346	2.8885	0.00387084	0.0154833
AD	headaches	chronic	0.496673	0.189728	1.64325	2.61782	0.00884934	0.0283179
AD	hip	acute	0.622	0.251149	1.86265	2.47662	0.0132633	0.0353689
AD	knee	acute	0.481531	0.213849	1.61855	2.25173	0.0243392	0.0508782
AD	widespread	chronic	0.738519	0.330483	2.09283	2.23467	0.0254391	0.0508782
AD	headaches	acute	0.283641	0.183727	1.32796	1.54382	0.122633	0.218014
AD	facial	chronic	0.66371	0.458159	1.94198	1.44864	0.147437	0.235899
AD	facial	acute	0.579088	0.457647	1.78441	1.26536	0.205743	0.299263
AD	neck/shoulder	acute	0.243113	0.204266	1.27521	1.19018	0.233975	0.311967
AD	stom/abdo	chronic	0.223094	0.251605	1.24994	0.886682	0.37525	0.461846
AD	stom/abdo	acute	0.0671979	0.314004	1.06951	0.214003	0.830544	0.949194
AD	back	acute	-0.0275687	0.210235	0.972808	-0.131133	0.89567	0.955381
AD	widespread	acute	-13.3924	519.275	1.52665e-06	-0.0257907	0.979424	0.979424
glm( pheno1 ~ pheno2 + sex + age + age^2 + PCAs1-40 + genotyping_array + dummy_coded_recruitment_sites, family="binomial" )
green = FDR 5%
