## Supplementary Table 8 for "Single-cell RNA sequencing reveals time- and sex-specific responses of spinal cord microglia to peripheral nerve injury and links ApoE to neuropathic pain"

### Sheet: Sheet1
DAM, IRM and ATM gene lists were downloaded from (Hammond et al., 2019) (Table S2).
Disease associated Microglia (DAM)	Injury Responsive Microglia (IRM)	Axon Tract Microglia (ATM)	Human Cluster 4		Common Genes DAM-IRM-ATM-#4					HUMAN DATA -Fisher test
Itgax	Apoe	Spp1	SPP1		LPL					Cluster	Transcriptional signature	p-value
Cst7	Ifi27l2a	Gpnmb	FABP5		SPP1
Fam20c	Ifitm3	Igf1	FTL		APOE					1	DAM	0.367426
Ccl4	Ccl12	Lgals3	CTSD		CD63						IRM	0.546989
Csf1	Ccl4	Cd9	HTRA1		CTSB						ATM	1
5430435G22Rik	Lgals3bp	Fabp5	ITGAX							2	DAM	0.0406508
Ccl3	Cst7	Lpl	LPL		23 common elements in "ATM" and "#4":						IRM	0.144984
Clec7a	Cd52	Syngr1	RAMP1		SPP1						ATM	0.361773
Baiap2l2	Bst2	Pld3	GPR137B		GPNMB					3	DAM	0.00516794
Lpl	H2-D1	Ctsl	GLDN		LGALS3						IRM	0.0030375
Ank	Lpl	Lgals1	TREM2		CD9						ATM	0.448224
Cox6a2	Ccl3	Lilrb4a	LGMN		FABP5					4	DAM	3.72766e-09
Spp1	Ifit3	Ccl9	SH3BGRL3		LPL						IRM	0.00179558
Axl	Isg15	Anxa5	UCP2		LGALS1						ATM	9.0799e-21
Igf1	Ifi204	Gm1673	GSTO1		ANXA5					5	DAM	0.112695
Psat1	H2-K1	Csf1	MPP1		ANXA2						IRM	0.186765
Capg	Irf7	Cd63	TNFAIP8L3		APOE						ATM	0.179436
Lyz2	Cxcl10	Gm10116	CALM1		CSTB					6	DAM	0.338086
Apoe	Oasl2	Anxa2	AQP9		CD63						IRM	7.27491e-07
Lgi2	Rtp4	Apoe	APOE		GPR137B						ATM	0.723789
Nceh1	Ccl5	Lag3	OLFM2		APOC1					7	DAM	0.581552
H2-D1	B2m	Ctsb	GPNMB		CTSB						IRM	1
Cd83	Lyz2	S100a1	ATP6V1F		SLC16A3						ATM	0.00196518
Fxyd5	Rps28	Ccl6	CD276		ITGAX					8	DAM	0.0212916
Apbb2	Rps29	Fabp3	CD9		NPL						IRM	0.000464425
Dpp7	Rpl41	Lyz2	LIMS1		CTSD						ATM	0.117536
Ifi27l2b	Ctsb	Gpx3	RGCC		RAMP1					9	DAM	0.334123
Cd63-ps	Spp1	Plin2	TIMP1		EMP3						IRM	0.0532723
Mif	Ch25h	Cstb	HS3ST1		C3AR1						ATM	0.171169
Cadm1	Gm10076	Plaur	CD63		BRI3					10	DAM	0.0669165
Ccl6	Slfn2	Folr2	SLC16A3								IRM	0.077807
Sulf2	H2-Q7	Aplp2	SDC2		10 common elements in "DAM" and "#4":						ATM	2.49243e-06
Cd52	Zfos1	Ftl1	TYROBP		ITGAX
Cd63	Tspo	Vat1	TNFRSF12A		LPL
Kcnj2	Stat1	Gng12	CYSTM1		SPP1
Myo1e	Cd72	Mif	MFSD12		APOE
Scpep1	Rpl32	Pkm	FGR		CD63
Ramp1	Rpl10a	Hpse	CTSB		RAMP1
Aplp2	Rpl37a	Fam20c	FNIP2		CD9
Rps24-ps3	Usp18	Ldha	SIRPA		CTSB
Lgals3bp	Ccl2	Atp6v0d2	FCER1G		TYROBP
Cd34	Rpl38	Tmem106a	TCN2		FTH1
Slamf9	Axl	Gpr137b	DDAH2
H2-K1	Cd63	Apoc1	PHLDA1		7 common elements in "IRM" and "#4":
Crlf2	Tor3a	Tpi1	ANKH		SPP1
Ftl1	Rps19	Ctsz	BCAP31		LPL
Gnas	Rpl36	Lamp1	ENG		APOE
AL928935.1	Phf11b	Ccl3	MSR1		CD63
Bcl2a1b	Rpl35	Ifitm2	CD180		CTSB
Gm6030	Rpl39	Sepw1	HM13		APOC1
Cd9	Rpl23	Slpi	UBE2J1		FTH1
Ctsb	Mif	Adssl1	LGALS3
Cd74	Rps16	Cd68	APOC2
Serpine2	Oas1a	Aig1	DOK2
Cxcl16	Uba52	Ybx1	CD84
Gm16247	Ifit2	Dpp7	NOP10
Gusb	Zbp1	Slc16a3	GOLIM4
Echs1	Rps26	Ctsa	ARPC2
Pld3	Rsad2	Bnip3	ADCK2
Gm7331	Cd83	Npc2	TXN
Gm7363	Gm4951	Pgk1	ALCAM
Gm5239	Rpl37	Sepp1	PDLIM7
Rpl36a-ps1	Trim30a	Timp2	APOC1
Ctsz	Rps18	Sh3bgrl	FTH1
Syngr1	Sp100	Eno1b	CLEC5A
Scd2	Rps20	Itgax	P2RX4
Npc2	Ly6e	Crip1	MGST3
Gm5805	Rps24	Creg1	CLIC1
Gm10136	Fau	Psmb6	SCARB2
Gm9493	Fcgr4	Gatm	MTSS1
Gm15772	Rps12	Aprt	PTPN6
Sdc3	Ly6a	X0610012G03Rik	CSTB
Gm10186	Parp14	Uap1l1	GNB4
Tyrobp	Rpl19	Gnas	PLA2G15
Mir682	Rps15a	Chchd10	NBL1
Naglu	Rps27a	Ank	VDAC1
Gm13192	Ifit1	Plek	LITAF
Mt1	Rpl24	Uba52	PLA2G7
Rpl23	Grn	Npl	CYP19A1
Gm10443	Rpsa	Ctsd	LGALS1
Ssr4	Rps27rt	Atp1a1	LIPA
Gm13826	Npc2	Eno1	TNS3
Atp6v0c	Gm9843	Dab2	RAB42
Gm10279	Rps27	Ramp1	IRAK1
Gm5963	Xaf1	Clta	MMD
Fth1	Rpl12	Wbp5	SH3GLB1
Gm5244	Rpl26	Gpi1	GBP2
Hif1a	Rps2	Cyba	DHRS9
	Wdr89	Vps29	GADD45G
	Rpl28	Edem1	WDR1
	Rps21	Emp3	IL4I1
	Ccl6	Cd28	M6PR
	Rpl35a	C3ar1	ST6GAL1
	Rplp2	Gusb	GYPC
	Rpl22l1	Dtnbp1	NPL
	Gm2000	Glmp	PDXK
	Rps11	Spcs2	C2
	Rpl36a	Fabp3.ps1	ANXA2
	Cxcl13	Gabarap	RHOC
	Apoc1	Bri3	HSPB1
	H2-Q4	Akr1a1	ATP6V0B
	Sdc3	Alas1	DNPH1
	Fth1	Lmo2	S100A10
	Rpl29	Degs1	ABHD12
	Ftl1		FCGRT
	Ctsl		BRI3
	Rps5		ANXA5
	Rpl31		TMEM70
	Rps25		RTN4
	Stat2		SYNGR2
	Rps8		HCST
	Rps15		PLTP
	Rpl27a		PPP1R14B
	Rps10		HMOX1
	Rpl34		HAVCR2
	Gnas		VIM
	AI607873		RGS16
	Rps14		EMP3
	Mnda		C3AR1
	Rplp0		IER5
	Cxcl16		RNASE1
	Ctsz		G0S2
	Rps13		AIF1
	Rpl18a		ACTB
	Rps23		S100A8
	Rpl9		SPP1
	Mx1		APOC2
	Rpl21		CCND1
	Pyhin1		PIH1D1
	Rpl17		BIN1
	Rpl22		GSTM4
	Rps7		HAMP
	Psme1		CD14
	Tpt1
	Rpl15
	Phf11d
	Gm4955
	Rpl27
	Rps6
	Rpl7a
	Fgl2
	Ms4a4c
	Rps17
	Rpl13a
	Gapdh
	Rpl6
	Gnb2l1
	Sepw1
	Ifit3b
	Rpl30
	Rpl13
	Rpl23a
	Rpl18
	Tap1
